# A Heterogeneous Graph Framework for Inference of Metabolite–Protein-Drug Interaction Networks

**DOI:** 10.64898/2025.12.18.695016

**Authors:** Yuntao Lu, Sriram Chandrasekaran

## Abstract

Metabolite–protein interactions (MPIs) are essential for coordinating cellular metabolism and signaling. Yet, MPIs remain incompletely characterized due to the limited scalability of experimental methods and the complexity of tissue-specific regulatory mechanisms. Existing computational approaches often focus on direct interactions and overlook higher-order associations and effect of drug perturbations. Here we introduce TopoMPI, a graph-based framework that integrates five types of biological relationships—metabolite–metabolite (MMI), protein–protein (PPI), metabolite–protein (MPI), drug–protein (DPI), and drug–drug (DDI)—into a heterogeneous network structure. It comprises three complementary sub-models targeting direct interaction prediction, high-order association discovery, and drug-protein-metabolite triplet interaction inference. Comprehensive evaluation across 24 tissue-specific MPI networks, protein-metabolite association studies and pharmacological metabolomic datasets confirm the biological relevance, robustness and generalizability of TopoMPI for MPI prediction with AUCs ranging from 0.79 to 0.86. TopoMPI provides a scalable framework for systems-level characterization of metabolic regulation and drug mode-of-action.
