## Supplementary Table 4 for "A Heterogeneous Graph Framework for Inference of Metabolite–Protein-Drug Interaction Networks"

Pathway_info	Tissue	Avg_reach_diff
Sulfur relay system	bone marrow, eye	1
Mannose type O-glycan biosynthesis	bladder, liver, lymph node, pancreas, skin, tongue, trachea, uterus	0.75
Nicotine addiction	eye, small intestine	0.62
Aminoacyl-tRNA biosynthesis	bone marrow, eye, large intestine	0.61
Retrograde endocannabinoid signaling	kidney, prostate gland	0.59
Primary bile acid biosynthesis	large intestine	0.57
Histidine metabolism	bone marrow, eye, kidney, lung, lymph node, mammary gland, muscle, salivary gland, skin, small intestine, spleen, thymus, trachea, vasculature	0.55
Pantothenate and CoA biosynthesis	blood	0.54
Phosphonate and phosphinate metabolism	salivary gland	0.54
Pentose and glucuronate interconversions	large intestine, liver, small intestine	0.52
Glycosylphosphatidylinositol	heart	0.51
Terpenoid backbone biosynthesis	bone marrow	0.5
Glutathione metabolism	adipose tissue, bladder, blood, large intestine, lymph node, salivary gland, small intestine, trachea, uterus, vasculature	0.49
Valine, leucine and isoleucine biosynthesis	eye, spleen	0.48
Arginine and proline metabolism	adipose tissue, bone marrow, prostate gland	0.45
Chemical carcinogenesis	large intestine	0.45
Fat digestion and absorption	bladder, bone marrow, lung, lymph node, pancreas, prostate gland, skin, vasculature	0.44
Arginine biosynthesis	adipose tissue, spleen	0.43
Diabetic cardiomyopathy	kidney	0.43
Mineral absorption	blood	0.43
Sphingolipid metabolism	heart	0.42
Folate biosynthesis	muscle	0.41
Tyrosine metabolism	liver	0.41
Glycerophospholipid metabolism	small intestine	0.4
Porphyrin metabolism	liver	0.4
