## Supplementary Table 6 for "A Heterogeneous Graph Framework for Inference of Metabolite–Protein-Drug Interaction Networks"

drug	metabolite	metabolite_name	priority	direct	indirect	potential
Niclosamide	HMDB0000663	Glucaric acid	100	x	x	x
Niclosamide	HMDB0005036	Fluticasone propionate	96	x	x	Needham, David. "The PH dependence of niclosamide solubility, dissolution, and morphology: motivation for potentially universal mucin-penetrating nasal and throat sprays for COVID19, its variants and other viral infections." Pharmaceutical research 39.1 (2022): 115-141.
Niclosamide	HMDB0001256	Spermine	89	x	Gassen, Nils C., et al. "Analysis of SARS-CoV-2-controlled autophagy reveals spermidine, MK-2206, and niclosamide as putative antiviral therapeutics." BioRxiv (2020): 2020-04.	x
Niclosamide	HMDB0003231	Vaccenic acid	88	x	x	x
Niclosamide	HMDB0000222	Palmitoylcarnitine	87	x	Huang, Haoyang, et al. "Progress in redirecting antiparasitic drugs for cancer treatment." Drug design, development and therapy (2021): 2747-2767.	x
Niclosamide	HMDB0000240	Sulfite	83	x	x	Li, Zi-ye, et al. "The long noncoding RNA MEG3 and its target miR-147 regulate JAK/STAT pathway in advanced chronic myeloid leukemia." EBioMedicine 34 (2018): 61-75.
Niclosamide	HMDB0060949	2-hydroxyflutamide	82	x	x	Olender, Dorota, Justyna ?wawiak, and Lucjusz Zaprutko. "Multidirectional efficacy of biologically active nitro compounds included in medicines." Pharmaceuticals 11.2 (2018): 54.
Niclosamide	HMDB0004305	Farnesol	82	x	D'Angelo, Francesca, et al. "Identification of FDA-approved drugs as antivirulence agents targeting the pqs quorum-sensing system of Pseudomonas aeruginosa." Antimicrobial Agents and Chemotherapy 62.11 (2018): 10-1128.	x
Niclosamide	HMDB0032133	Bisphenol A	81	x	x	Waye, Anita A., Elvis Ticiani, and Almudena Veiga-Lopez. "Chemical mixture that targets the epidermal growth factor pathway impairs human trophoblast cell functions." Toxicology and applied pharmacology 483 (2024): 116804.
Niclosamide	HMDB0001432	Agmatine	80	x	x	x
Niclosamide	HMDB0003943	3-Oxohexanoyl-CoA	79	x	x	x
Niclosamide	HMDB0001325	N6,N6,N6-Trimethyl-L-lysine	78	x	x	x
Niclosamide	HMDB0003940	(S)-Hydroxyoctanoyl-CoA	78	x	x	x
Niclosamide	HMDB0003941	3-Oxooctanoyl-CoA	78	x	x	x
Niclosamide	HMDB0003946	(2E)-Tetradecenoyl-CoA	78	x	x	x
Niclosamide	HMDB0059600	5-phosphonooxy-L-lysine	77	x	x	x
Niclosamide	HMDB0000318	3,4-Dihydroxyphenylglycol	76	x	x	x
Niclosamide	HMDB0001448	Sulfate	76	x	x	Wu, Yong-Quan, et al. "Novel derivatives of niclosamide synthesis: Its bioactivity and interaction with Schistosoma japonicum cercariae." Dyes and Pigments 88.3 (2011): 326-332.
Niclosamide	HMDB0011149	LysoPC(O-18:0/0:0)	76	x	Ngai, Tsz Wai, et al. "Nitro-deficient niclosamide confers reduced genotoxicity and retains mitochondrial uncoupling activity for cancer therapy." International Journal of Molecular Sciences 22.19 (2021): 10420.	x
Niclosamide	HMDB0000010	2-Methoxyestrone	75	drugbank	x	x
Phenformin hydrochloride	HMDB0000663	Glucaric acid	100	x	x	x
Phenformin hydrochloride	HMDB0003231	Vaccenic acid	96	x	x	x
Phenformin hydrochloride	HMDB0001097	Protoporphyrinogen IX	96		x	K¨¹pfer, Adrian, et al. "Spectral binding studies of the polymorphically metabolized drugs debrisoquine, sparteine and phenformin by cytochrome P-450 of normal and hydroxylation deficient rat strains." Biochemical Pharmacology 31.20 (1982): 3193-3199.
Phenformin hydrochloride	HMDB0003976	D-Glucuronic acid 1-phosphate	96	x	hmdb	x
Phenformin hydrochloride	HMDB0005036	Fluticasone propionate	95	x	x	Han, Yu, et al. "A novel drug resistance mechanism: genetic loss of Xeroderma Pigmentosum Complementation Group C (XPC) enhances glycolysis-mediated drug resistance in DLD-1 colon cancer cells." Frontiers in Pharmacology 10 (2019): 912.
Phenformin hydrochloride	HMDB0012151	2-Keto-6-aminocaproate	95	x	x	x
Phenformin hydrochloride	HMDB0000245	Porphobilinogen	91	Maher, John F., and George E. Schreiner. "EDITORIAL REVIEW THE CLINICAL DIALYSIS OF POISONS." ASAIO Journal 11.1 (1965): 349-365.	x	x
Phenformin hydrochloride	HMDB0004305	Farnesol	91	x	Huang, Jiangrong, et al. "Inhibiting prenylation augments chemotherapy efficacy in renal cell carcinoma through dual inhibition on mitochondrial respiration and glycolysis." Biochemical and Biophysical Research Communications 493.2 (2017): 921-927.	x
Phenformin hydrochloride	HMDB0011149	LysoPC(O-18:0/0:0)	90	x	x	Scheidemantle, Grace, et al. "Data-dependent and-independent acquisition lipidomics analysis reveals the tissue-dependent effect of metformin on lipid metabolism." Metabolomics 20.3 (2024): 53.
Phenformin hydrochloride	HMDB0000863	Isopropyl alcohol	90	x	Moody, Joseph E. "Phenformin Hydrochloride." Analytical Profiles of Drug Substances. Vol. 4. Academic Press, 1975. 319-332.	x
Phenformin hydrochloride	HMDB0003537	2'-Deoxyinosine triphosphate	90	x	x	x
Phenformin hydrochloride	HMDB0001181	4a-Carboxy-4b-methyl-5a-cholesta-8,24-dien-3b-ol	89	x	x	x
Phenformin hydrochloride	HMDB0000181	L-Dopa	89	x	x	Dil'man, V. M., and V. N. Anisimov. "Increased hypothalamic sensitivity to estrogen inhibition induced by L-dopa, phenytoin, epithalamin, and phenformin in old rats." Bulletin of Experimental Biology and Medicine 80.5 (1975): 1371-1373.
Phenformin hydrochloride	HMDB0000273	Thymidine	89	x	x	Kang, Joon Hee, et al. "Aldehyde dehydrogenase is used by cancer cells for energy metabolism." Experimental & molecular medicine 48.11 (2016): e272-e272.
Phenformin hydrochloride	HMDB0000063	Cortisol	89	Assan, Roger, et al. "Phenformin-induced lactic acidosis in diabetic patients." Diabetes 24.9 (1975): 791-800.	x	x
Phenformin hydrochloride	HMDB0000494	Stigmastanol	89	x	x	Parys, Wioletta, Ma?gorzata Do?owy, and Alina Pyka-Paj?k. "Significance of chromatographic techniques in pharmaceutical analysis." Processes 10.1 (2022): 172.10.1 (2022): 172.
Phenformin hydrochloride	HMDB0060153	4-Coumaroyl-CoA	89	x	x	x
Phenformin hydrochloride	HMDB0015305	Phenobarbital	89	x	x	Friedman, Gary D., and Hans K. Ury. "Screening for possible drug carcinogenicity: second report of findings." Journal of the National Cancer Institute 71.6 (1983): 1165-1175.
Phenformin hydrochloride	HMDB0001555	Pyridoxamine 5'-phosphate	89	x	x	x
Phenformin hydrochloride	HMDB0000294	Urea	88	x	Krishnamurthy, Sangeetha, et al. "Phenformin-loaded polymeric micelles for targeting both cancer cells and cancer stem cells in vitro and in vivo." Biomaterials 35.33 (2014): 9177-9186.	x
Abemaciclib	HMDB0005036	Fluticasone propionate	100	drugbank	x	x
Abemaciclib	HMDB0001659	Acetone	98	x	x	Duah, Ernest, et al. "CDK4/6 and autophagy inhibitors synergize to suppress the growth of human head and neck squamous cell carcinomas." Molecular Carcinogenesis 62.8 (2023): 1201-1212.
Abemaciclib	HMDB0004305	Farnesol	95	x	x	x
Abemaciclib	HMDB0000010	2-Methoxyestrone	95	x	x	x
Abemaciclib	HMDB0041860	Cocaethylene	94	x	x	x
Abemaciclib	HMDB0001057	3-Methylglutaconyl-CoA	94	x	x	x
Abemaciclib	HMDB0000273	Thymidine	94	x	Anichini, G., et al. "52P Dynamics of ctDNA and serum thymidine kinase activity in patients with ER+/HER2-metastatic breast cancer receiving abemaciclib vs palbociclib or ribociclib: Early results of the TIRESIAS trial." ESMO Open 10 (2025).	x
Abemaciclib	HMDB0014439	Etonogestrel	94	x	x	x
Abemaciclib	HMDB0001555	Pyridoxamine 5'-phosphate	94	x	x	Li, Peipei, et al. "Substrate transport and drug interaction of human thiamine transporters SLC19A2/A3." Nature Communications 15.1 (2024): 10924.
Abemaciclib	HMDB0015517	Methamphetamine	94	x	x	Jean, Daphney, et al. "Development of best practices in physiologically based pharmacokinetic modeling to support clinical pharmacology regulatory decision©\making¡ªa workshop summary." CPT: pharmacometrics & systems pharmacology 10.11 (2021): 1271.
Abemaciclib	HMDB0003941	3-Oxooctanoyl-CoA	94	x	x	x
Abemaciclib	HMDB0000222	Palmitoylcarnitine	94	x	x	x
Abemaciclib	HMDB0015282	Desipramine	94	x	Li, Yan, et al. "Synergistic Enhancement of Antitumor Effects by Combining Abemaciclib with Desipramine." International Journal of Molecular Sciences 25.13 (2024): 7407.	x
Abemaciclib	HMDB0003943	3-Oxohexanoyl-CoA	94	x	x	x
Abemaciclib	HMDB0000063	Cortisol	93	x	x	Bravo, Mar¨ªa Jos¨¦, et al. "Unlocking new avenues in breast cancer treatment: the synergy of kinase inhibitors and immunotherapy." Cancers 15.23 (2023): 5499.
Abemaciclib	HMDB0010337	6-Dehydrotestosterone glucuronide	93	x	x	x
Abemaciclib	HMDB0001830	Progesterone	93	Huyut, Z¨¹beyir, et al. "Effect of abemaciclib and curcumin administration on sex hormones, reproductive functions, and oxidative DNA expression in rats." Biotechnic & Histochemistry 99.7 (2024): 339-347.	x	x
Abemaciclib	HMDB0000863	Isopropyl alcohol	93	x	Kasina, Srivalli, Annapurna Nowduri, and Ramdas Chavakula. "A Novel Validated HS-GC-MS method for the trace level determination of Acetyl chloride as Isopropyl acetate in various anti-cancer drug substances." (2023).	x
Abemaciclib	HMDB0001238	N-Acetylserotonin	93	x	x	x
Abemaciclib	HMDB0060482	Hexadecenal	93	x	x	x
Topotecan	HMDB0012151	2-Keto-6-aminocaproate	100	x	x	x
Topotecan	HMDB0003976	D-Glucuronic acid 1-phosphate	99	x	Horn, Jamie, et al. "Metabolic pathways of the camptothecin analog AR-67." Drug metabolism and disposition 39.4 (2011): 683-692.	x
Topotecan	HMDB0000292	Xanthine	87	Evstigneev, M. P., et al. "Quantification of the interceptor action of caffeine on the in vitro biological effect of the anti-tumour agent topotecan." European Biophysics Journal 40.8 (2011): 969-980.	x	x
Topotecan	HMDB0001097	Protoporphyrinogen IX	87	x	Zhou, Sheng, et al. "Increased expression of the Abcg2 transporter during erythroid maturation plays a role in decreasing cellular protoporphyrin IX levels." Blood 105.6 (2005): 2571-2576.	x
Topotecan	HMDB0000157	Hypoxanthine	85	x	x	Dowlati, Afshin, et al. "Phase II and pharmacokinetic/pharmacodynamic trial of sequential topoisomerase I and II inhibition with topotecan and etoposide in advanced non-small-cell lung cancer." Cancer chemotherapy and pharmacology 47.2 (2001): 141-148.
Topotecan	HMDB0001178	Adenosine diphosphate ribose	79	McCluskey, Anthony G., et al. "Inhibition of poly (ADP-Ribose) polymerase enhances the toxicity of 131I-metaiodobenzylguanidine/topotecan combination therapy to cells and xenografts that express the noradrenaline transporter." Journal of Nuclear Medicine 53.7 (2012): 1146-1154.	x	x
Topotecan	HMDB0000663	Glucaric acid	78	x	x	x
Topotecan	HMDB0003943	3-Oxohexanoyl-CoA	77	x	x	x
Topotecan	HMDB0003946	(2E)-Tetradecenoyl-CoA	77	x	x	x
Topotecan	HMDB0003940	(S)-Hydroxyoctanoyl-CoA	77	x	x	x
Topotecan	HMDB0003941	3-Oxooctanoyl-CoA	77	x	x	x
Topotecan	HMDB0002170	Malonyl-CoA semialdehyde	75	x	x	x
Topotecan	HMDB0003231	Vaccenic acid	74	x	x	x
Topotecan	HMDB0003537	2'-Deoxyinosine triphosphate	74	x	x	x
Topotecan	HMDB0000289	Uric acid	73	x	Ibrahim, Mohamed, et al. "A novel nanocomposite based on gold nanoparticles loaded on acetylene black for electrochemical sensing of the anticancer drug topotecan in the presence of high concentration of uric acid." Journal of Electroanalytical Chemistry 824 (2018): 22-31.	x
Topotecan	HMDB0002845	Hexanoyl-CoA	73	x	x	x
Topotecan	HMDB0003935	3-Oxotetradecanoyl-CoA	73	x	x	x
Topotecan	HMDB0000128	Guanidoacetic acid	73	Semreen, Ahlam M., et al. "Multi-omics analysis revealed significant metabolic changes in brain cancer cells treated with paclitaxel and/or topotecan." Heliyon 10.21 (2024).	x	x
Topotecan	HMDB0006806	Propinol adenylate	72	x	x	x
Topotecan	HMDB0003944	trans-2-Hexenoyl-CoA	72	x	x	x
Daunorubicin hydrochloride	HMDB0001413	Citicoline	100	x	x	Wang, Cong, et al. "Nonspecific yet selective interactions contribute to small molecule condensate binding." Journal of chemical theory and computation 20.22 (2024): 10247-10258.
Daunorubicin hydrochloride	HMDB0060974	cycloguanil	94	x	x	Kumar, Rajeev, et al. "1, 2, 3-Triazine scaffold as a potent biologically active moiety: a mini review." Mini reviews in medicinal chemistry 14.1 (2014): 72-83.
Daunorubicin hydrochloride	HMDB0001097	Protoporphyrinogen IX	81	x	x	x
Daunorubicin hydrochloride	HMDB0003976	D-Glucuronic acid 1-phosphate	81	x	x	x
Daunorubicin hydrochloride	HMDB0012151	2-Keto-6-aminocaproate	76	x	x	x
Daunorubicin hydrochloride	HMDB0000306	Tyramine	75	x	O'Donnell, Michael J., and John P. Leader. "Changes in fluid secretion rate alter net transepithelial transport of MRP2 and P©\glycoprotein substrates in Malpighian tubules of Drosophila melanogaster." Archives of Insect Biochemistry and Physiology: Published in Collaboration with the Entomological Society of America 63.3 (2006): 123-134.	x
Daunorubicin hydrochloride	HMDB0001138	N-Acetyl-L-glutamic acid	70	x	x	Mukherjee, Ashis K., et al. "Advances in cancer therapy with plant based natural products." Current medicinal chemistry 8.12 (2001): 1467-1486.
Daunorubicin hydrochloride	HMDB0000898	1-Methylhistamine	70	x	x	x
Daunorubicin hydrochloride	HMDB0000904	Citrulline	66	x	Hueso, Thomas, et al. "Impact and consequences of intensive chemotherapy on intestinal barrier and microbiota in acute myeloid leukemia: the role of mucosal strengthening." Gut microbes 12.1 (2020): 1800897.	x
Daunorubicin hydrochloride	HMDB0000121	Folic acid	66	x	x	Liu, Qi, et al. "Co-delivery of daunorubicin and homoharringtonine in folic acid modified-liposomes for enhancing therapeutic effect on acute myeloid leukemia." Journal of Pharmaceutical Sciences 112.1 (2023): 123-131.
Daunorubicin hydrochloride	HMDB0003514	alpha-D-Glucose 1,6-bisphosphate	66	x	x	x
Daunorubicin hydrochloride	HMDB0060472	Didemethylcitalopram	66	x	x	x
Daunorubicin hydrochloride	HMDB0005036	Fluticasone propionate	66	x	drugbank	x
Daunorubicin hydrochloride	HMDB0002179	Peroxynitrite	65	Saad, Sherif Y., Tawfeeg A. Najjar, and Maha M. Arafah. "Cardioprotective effects of subcutaneous ebselen against daunorubicin©\induced cardiomyopathy in rats." Basic & clinical pharmacology & toxicology 99.6 (2006): 412-417.	x	x
Daunorubicin hydrochloride	HMDB0000082	Cytidine triphosphate	63	x	x	x
Daunorubicin hydrochloride	HMDB0006543	Debrisoquine	63	x	Eyles, Darryl W., John J. McGrath, and Susan M. Pond. "Formation of pyridinium species of haloperidol in human liver and brain." Psychopharmacology 125.3 (1996): 214-219.	x
Daunorubicin hydrochloride	HMDB0014685	Pyridostigmine	62	x	x	x
Daunorubicin hydrochloride	HMDB0000027	Tetrahydrobiopterin	61	x	x	x
Daunorubicin hydrochloride	HMDB0000052	Argininosuccinic acid	58	x	x	Kreis, Willi. "Chemotherapy based on amino acid depletion and amino acid antagonists." Cancer Chemotherapy 1 (1983): 219-248.
Daunorubicin hydrochloride	HMDB0000742	Homocysteine	58	x	Peters, Godefridus J., et al. "Folate homeostasis of cancer cells affects sensitivity to not only antifolates but also other non-folate drugs: effect of MRP expression." Pteridines 24.1 (2013): 81-86.	x
Bosutinib	HMDB0000663	Glucaric acid	100	x	RGD	x
Bosutinib	HMDB0005036	Fluticasone propionate	91	drugbank	x	x
Bosutinib	HMDB0000132	Guanine	90	x	x	Ali, Mohamed AM. "Chronic myeloid leukemia in the era of tyrosine kinase inhibitors: an evolving paradigm of molecularly targeted therapy." Molecular diagnosis & therapy 20.4 (2016): 315-333.
Bosutinib	HMDB0000240	Sulfite	90	x	x	Kelley, Mark R., Derek Logsdon, and Melissa L. Fishel. "Targeting DNA repair pathways for cancer treatment: what¡¯s new?." Future Oncology 10.7 (2014): 1215-1237.
Bosutinib	HMDB0000699	1-Methylnicotinamide	89	x	x	drugbank
Bosutinib	HMDB0003231	Vaccenic acid	85	x	x	x
Bosutinib	HMDB0004305	Farnesol	84	x	x	Robles, Omar, and Daniel Romo. "Chemo-and site-selective derivatizations of natural products enabling biological studies." Natural product reports 31.3 (2014): 318-334.
Bosutinib	HMDB0060949	2-hydroxyflutamide	83	x	x	x
Bosutinib	HMDB0001659	Acetone	82	x	x	Withbroe, Gregory J., et al. "A robust, streamlined approach to bosutinib monohydrate." Organic Process Research & Development 17.3 (2013): 500-504.
Bosutinib	HMDB0000318	3,4-Dihydroxyphenylglycol	81	x	x	x
Bosutinib	HMDB0032133	Bisphenol A	80	x	x	Scott, Kevin A., Philip B. Cox, and Jon T. Njardarson. "Phenols in pharmaceuticals: analysis of a recurring motif." Journal of Medicinal Chemistry 65.10 (2022): 7044-7072.
Bosutinib	HMDB0000222	Palmitoylcarnitine	79	x	x	x
Bosutinib	HMDB0001448	Sulfate	79	x	x	Mao, Yongjun, et al. "New synthetic process for bosutinib." Synthesis 47.20 (2015): 3133-3138.
Bosutinib	HMDB0041860	Cocaethylene	78	x	x	x
Bosutinib	HMDB0003943	3-Oxohexanoyl-CoA	78	x	x	x
Bosutinib	HMDB0003941	3-Oxooctanoyl-CoA	77	x	x	x
Bosutinib	HMDB0011149	LysoPC(O-18:0/0:0)	77	x	Okano, Hideyuki, et al. "Induced pluripotent stem cells©\based disease modeling, drug screening, clinical trials, and reverse translational research for amyotrophic lateral sclerosis." Journal of Neurochemistry 167.5 (2023): 603-614.	x
Bosutinib	HMDB0003537	2'-Deoxyinosine triphosphate	76	x	x	x
Bosutinib	HMDB0001057	3-Methylglutaconyl-CoA	76	x	x	x
Bosutinib	HMDB0060945	A771726	76	x	Palasset, Thomas Lacoste, et al. "Association between leflunomide and pulmonary hypertension." Annals of the American Thoracic Society 18.8 (2021): 1306-1315.	x
Amiodarone hydrochloride	HMDB0004305	Farnesol	100	x	x	x
Amiodarone hydrochloride	HMDB0006806	Propinol adenylate	100	x	x	x
Amiodarone hydrochloride	HMDB0011149	LysoPC(O-18:0/0:0)	98	x	Chatelain, Pierre, and Robert Brasseur. "A conformational analysis study of the interaction of amiodarone and cholesterol with lysophosphatidylcholine." Biochemical pharmacology 41.11 (1991): 1639-1647.	x
Amiodarone hydrochloride	HMDB0000318	3,4-Dihydroxyphenylglycol	98	x	x	Bravo, Emmanuel L. "Pheochromocytoma: new concepts and future trends." Kidney international 40.3 (1991): 544-556.
Amiodarone hydrochloride	HMDB0060945	A771726	98	x	x	Namba, Takushi, et al. "Suppression of expression of heat shock protein 70 by gefitinib and its contribution to pulmonary fibrosis." PloS one 6.11 (2011): e27296.
Amiodarone hydrochloride	HMDB0000181	L-Dopa	98	x	Beuclair, L., and R. Fontaine. "Tardive dyskinesia associated with metoclopramide." CMAJ: Canadian Medical Association Journal 134.6 (1986): 613.	x
Amiodarone hydrochloride	HMDB0000010	2-Methoxyestrone	98	x	x	x
Amiodarone hydrochloride	HMDB0060903	Reduced haloperidol	98	x	Bush, Sarah E., et al. "Effects of concomitant amiodarone and haloperidol on Q-Tc interval prolongation." American Journal of Health-System Pharmacy 65.23 (2008): 2232-2236.	x
Amiodarone hydrochloride	HMDB0006880	Acetyl adenylate	98	x	Bj?rnerheim, Reidar, Tor Fr?ysaker, and Vidar Hansson. "Effects of chronic amiodarone treatment on human myocardial ¦Â adrenoceptor density and adenylate cyclase response." Cardiovascular research 25.6 (1991): 503-509.	x
Amiodarone hydrochloride	HMDB0029751	Naphthalene	98	x	x	x
Amiodarone hydrochloride	HMDB0000494	Stigmastanol	98	x	x	Simonen, Piia, et al. "Amiodarone disrupts cholesterol biosynthesis pathway and causes accumulation of circulating desmosterol by inhibiting 24©\dehydrocholesterol reductase." Journal of internal medicine 288.5 (2020): 560-569.
Amiodarone hydrochloride	HMDB0000222	Palmitoylcarnitine	98	Willoughby, Scott R., et al. "Inhibition of long-chain fatty acid metabolism does not affect platelet aggregation responses." European journal of pharmacology 356.2-3 (1998): 207-213.	x	x
Amiodarone hydrochloride	HMDB0000663	Glucaric acid	97	x	x	x
Amiodarone hydrochloride	HMDB0061013	desmethylastemizole	97	x	x	Yap, Yee Guan, and A. John Camm. "Potential cardiac toxicity of H1-antihistamines." Histamine and H1-antihistamines in allergic disease (2002): 405-436.
Amiodarone hydrochloride	HMDB0000022	3-Methoxytyramine	97	x	x	x
Amiodarone hydrochloride	HMDB0005973	Dimethyltryptamine	97	x	x	x
Amiodarone hydrochloride	HMDB0002757	Cysteic acid	97	x	x	x
Amiodarone hydrochloride	HMDB0001352	Hydroxypyruvic acid	96	x	x	x
Amiodarone hydrochloride	HMDB0003537	2'-Deoxyinosine triphosphate	96	x	x	x
Amiodarone hydrochloride	HMDB0001238	N-Acetylserotonin	96	x	x	x
Fluocinonide	HMDB0001128	5-Phosphoribosylamine	100	x	x	x
Fluocinonide	HMDB0012151	2-Keto-6-aminocaproate	84	x	x	x
Fluocinonide	HMDB0001551	Palmitaldehyde	82	x	x	x
Fluocinonide	HMDB0032133	Bisphenol A	73	x	x	Mitchell, Krystal N., et al. "Emerging issues in pediatric skin of color, part 1." Pediatric Dermatology 38 (2021): 20-29.
Fluocinonide	HMDB0000222	Palmitoylcarnitine	72	x	x	x
Fluocinonide	HMDB0003941	3-Oxooctanoyl-CoA	68	x	x	x
Fluocinonide	HMDB0003943	3-Oxohexanoyl-CoA	68	x	x	x
Fluocinonide	HMDB0000318	3,4-Dihydroxyphenylglycol	68	x	x	Wilkin, Jonathan K. "Rapidly Progressive Rosacea in an Adult Male With Flushing Attacks, Pruritus, and ¡°Freckles¡±." Contemporary Internal Medicine: Clinical Case Studies. Boston, MA: Springer US, 1991. 150-160.
Fluocinonide	HMDB0001057	3-Methylglutaconyl-CoA	68	x	x	x
Fluocinonide	HMDB0003231	Vaccenic acid	68	x	x	Yu, Hengwei, et al. "Comprehensive analysis of transcriptome and metabolome reveals regulatory mechanism of intramuscular fat content in beef cattle." Journal of Agricultural and Food Chemistry 72.6 (2024): 2911-2924.
Fluocinonide	HMDB0003940	(S)-Hydroxyoctanoyl-CoA	67	x	x	x
Fluocinonide	HMDB0003946	(2E)-Tetradecenoyl-CoA	67	x	x	x
Fluocinonide	HMDB0006806	Propinol adenylate	67	x	x	x
Fluocinonide	HMDB0000181	L-Dopa	67	x	x	de Freitas, Andrea Carolina Pinheiro, et al. "Perspectives of topical formulations for melasma." International Journal of Dermatology 62.2 (2023): 260-268.
Fluocinonide	HMDB0041860	Cocaethylene	67	x	x	x
Fluocinonide	HMDB0003937	3-Oxododecanoyl-CoA	66	x	x	x
Fluocinonide	HMDB0015517	Methamphetamine	66	x	x	Nagpal, Sunny, et al. "A review on need and importance of impurity profiling." Current Pharmaceutical Analysis 7.1 (2011): 62-70.
Fluocinonide	HMDB0015305	Phenobarbital	66	x	Horiuchi, Y., and K. Otoyama. "Topical application of 70% deacetylated chitin (DAC-70): a new approach to the management of senile erythroderma following eczema." Journal of dermatological treatment 7.2 (1996): 97-100.	x
Fluocinonide	HMDB0001431	Pyridoxamine	66	x	x	x
Fluocinonide	HMDB0015282	Desipramine	66	x	x	x
Vandetanib	HMDB0060949	2-hydroxyflutamide	100	x	x	x
Vandetanib	HMDB0003940	(S)-Hydroxyoctanoyl-CoA	100	x	x	x
Vandetanib	HMDB0003943	3-Oxohexanoyl-CoA	100	x	x	x
Vandetanib	HMDB0061008	m-chlorophenylpiperazine (m-CPP)	99	x	x	drugbank
Vandetanib	HMDB0060482	Hexadecenal	99	x	x	x
Vandetanib	HMDB0000014	Deoxycytidine	99	Walter, Melanie, and Patrick Herr. "Re-discovery of pyrimidine salvage as target in cancer therapy." Cells 11.4 (2022): 739.	x	x
Vandetanib	HMDB0001278	Presqualene diphosphate	99	x	x	x
Vandetanib	HMDB0003941	3-Oxooctanoyl-CoA	99	x	x	x
Vandetanib	HMDB0000022	3-Methoxytyramine	98	x	Cheng, Leslie, and Kate Newbold. "Medullary Thyroid Cancer: Diagnosis and Non-surgical Management." Practical Management of Thyroid Cancer: A Multidisciplinary Approach. Cham: Springer International Publishing, 2024. 201-214.	x
Vandetanib	HMDB0000863	Isopropyl alcohol	98	x	x	x
Vandetanib	HMDB0003080	Leukotriene D4	98	x	x	x
Vandetanib	HMDB0006404	Decanoyl-CoA (n-C10:0CoA)	98	x	x	x
Vandetanib	HMDB0001319	Pyridoxine 5'-phosphate	98	x	x	Zhang, Jun, et al. "Cytotoxicity of 34 FDA approved small-molecule kinase inhibitors in primary rat and human hepatocytes." Toxicology Letters 291 (2018): 138-148.
Vandetanib	HMDB0001356	2-Methyl-3-hydroxybutyryl-CoA	98	x	x	x
Vandetanib	HMDB0003934	(S)-3-Hydroxytetradecanoyl-CoA	98	x	x	x
Vandetanib	HMDB0015282	Desipramine	98	x	Illouz, Fr¨¦d¨¦ric, et al. "Endocrine side-effects of anti-cancer drugs: thyroid effects of tyrosine kinase inhibitors." European journal of endocrinology 171.3 (2014): R91-R99.	x
Vandetanib	HMDB0005973	Dimethyltryptamine	98	x	x	x
Vandetanib	HMDB0000256	Squalene	97	x	x	Kanmalar, M., et al. "Raman spectroscopy biochemical characterisation of bladder cancer cisplatin resistance regulated by FDFT1: a review." Cellular & molecular biology letters 27.1 (2022): 9.
Vandetanib	HMDB0000630	Cytosine	97	x	x	Devarakonda, Siddhartha, Daniel Morgensztern, and Ramaswamy Govindan. "Genomic alterations in lung adenocarcinoma." The lancet oncology 16.7 (2015): e342-e351.
Vandetanib	HMDB0004045	3-Sulfopyruvic acid	97	x	x	x
Celecoxib	HMDB0005036	Fluticasone propionate	100	x	x	Umemoto, Junichi, et al. "Selective cyclooxygenase-2 inhibitor cross-reactivity in aspirin-exacerbated respiratory disease." Allergy and Asthma Proceedings. Vol. 32. No. 3. OceanSide Publications, 2011.
Celecoxib	HMDB0003231	Vaccenic acid	98	x	x	Rodr¨ªguez-Alcal¨¢, Luis M., et al. "Milk fat components with potential anticancer activity¡ªa review." Bioscience reports 37.6 (2017): BSR20170705.
Celecoxib	HMDB0000663	Glucaric acid	95	x	x	Jo, Seong©\Min, et al. "Dual©\Targeted Nanoreactors and Prodrugs: Hydrogen Peroxide Triggers Oxidative Damage and Prodrug Activation for Synergistic Elimination of Cancer Cells." Advanced Functional Materials 32.26 (2022): 2200791.
Celecoxib	HMDB0000222	Palmitoylcarnitine	94	x	x	Liu, Teresa T., et al. "ZC3H4, a novel regulator of mitochondrial complex I, impacts prostate stromal cell senescence, attachment, adhesion and anoikis resistance." Cell Death & Disease 16.1 (2025): 741.
Celecoxib	HMDB0003944	trans-2-Hexenoyl-CoA	88	x	x	x
Celecoxib	HMDB0003976	D-Glucuronic acid 1-phosphate	88	x	Weng, Meng©\Tzu, et al. "Nanotechnology for Targeted Inflammatory Bowel Disease Therapy: Challenges and Opportunities." Wiley Interdisciplinary Reviews: Nanomedicine and Nanobiotechnology 16.5 (2024): e1999.	x
Celecoxib	HMDB0061013	desmethylastemizole	87	x	x	Shah, Rashmi R. "Mechanistic basis of adverse drugreactions: the perils of inappropriate dose schedules." Expert opinion on drug safety 4.1 (2005): 103-128.
Celecoxib	HMDB0060945	A771726	87	x	x	Hamilton, Lorna C., and Timothy D. Warner. "Interactions between inducible isoforms of nitric oxide synthase and cyclo©\oxygenase in vivo: investigations using the selective inhibitors, 1400W and celecoxib." British journal of pharmacology 125.2 (1998): 335-340.
Celecoxib	HMDB0001278	Presqualene diphosphate	87	x	Vermote, Arno, and Serge Van Calenbergh. "Small-molecule potentiators for conventional antibiotics against Staphylococcus aureus." ACS infectious diseases 3.11 (2017): 780-796.	x
Celecoxib	HMDB0003325	Bilirubin diglucuronide	87	x	Yi, Fengyun, Siyu Tao, and Hongze Wu. "Bilirubin metabolism in relation to cancer." Frontiers in Oncology 15 (2025): 1570288.	x
Celecoxib	HMDB0060903	Reduced haloperidol	86	x	Zarghami, Mehran, et al. "Antipsychotic Effects of Celecoxib Add-On Haloperidol in Schizophrenia: A Randomized Double-Blind Placebo-Controlled Clinical Trial." Iranian Journal of Psychiatry and Behavioral Sciences 18.1 (2024).	x
Celecoxib	HMDB0001422	3-Hydroxy-N6,N6,N6-trimethyl-L-lysine	86	x	x	x
Celecoxib	HMDB0015282	Desipramine	86	Zobdeh, Farzin, et al. "Pharmacogenetics and pain treatment with a focus on non-steroidal anti-inflammatory drugs (NSAIDs) and antidepressants: a systematic review." Pharmaceutics 14.6 (2022): 1190.	x	x
Celecoxib	HMDB0001057	3-Methylglutaconyl-CoA	86	x	x	Queen, Aarfa, et al. "Understanding the role and mechanism of carbonic anhydrase V in obesity and its therapeutic implications." Current Protein and Peptide Science 19.9 (2018): 909-923.
Celecoxib	HMDB0006806	Propinol adenylate	86	x	Saini, Shamsher S., Deborah L. Gessell-Lee, and Johnny W. Peterson. "The cox-2-specific inhibitor celecoxib inhibits adenylyl cyclase." Inflammation 27.2 (2003): 79-88.	x
Celecoxib	HMDB0001321	D-Erythrose 4-phosphate	85	x	x	Nunes, Clara dos Reis, et al. "Plants as sources of anti-inflammatory agents." Molecules 25.16 (2020): 3726.
Celecoxib	HMDB0061008	m-chlorophenylpiperazine (m-CPP)	85	x	Shirata, Toshinori, et al. "Jitteriness/anxiety syndrome caused by coadministration of celecoxib, a selective COX©\2 inhibitor, with escitalopram and trazodone in a patient with depression and spondylolisthesis." Neuropsychopharmacology Reports 43.2 (2023): 264-266.	x
Celecoxib	HMDB0000054	Bilirubin	85	Alegria, Paulo, Lu¨ªs Lebre, and Cristina Chagas. "Celecoxib-induced cholestatic hepatotoxicity in a patient with cirrhosis." Annals of internal medicine 137.1 (2002): 75.	x	x
Celecoxib	HMDB0000245	Porphobilinogen	84	x	x	Fioravanti, Antonella, et al. "In vitro effects of VA441, a new selective cyclooxygenase-2 inhibitor, on human osteoarthritic chondrocytes exposed to IL-1¦Â." Journal of pharmacological sciences 120.1 (2012): 6-14.
Celecoxib	HMDB0000086	Glycerophosphocholine	84	x	x	Vardar, Saynur, et al. "Individual and combined effects of selective cyclooxygenase©\2 inhibitor and omega©\3 fatty acid on endotoxin©\induced periodontitis in rats." Journal of periodontology 76.1 (2005): 99-106.
